# Niche partitioning by resource size in the gut microbiome

**DOI:** 10.1101/2025.11.13.688124

**Authors:** Stefany Moreno-Gámez, Brent W. Anderson, Gabriel T. Vercelli, Friedrich Altmann, Andrew L. Goodman, Otto X. Cordero

## Abstract

Niche partitioning promotes diversity of the human gut microbiota. However, the molecular basis of resource specialization and niche separation in the gut remains poorly understood. Here we show that structural differences in glycan transporters drive members of the genus *Bacteroides*, common human gut commensals, to specialize on distinct chain lengths of the same fructan molecule. While species encoding canonical SusCD systems for glycan import –formed by a membrane-embedded barrel capped with a lipoprotein lid– specialized in long-chain fructans, species with smaller lidless transporters, not previously described in *Bacteroides*, specialized in short-chain fructans. Strikingly, we found that a ∼140–amino acid domain in the SusC barrel is a structural feature that governs substrate preference: deleting it does not impair transport but instead shifts uptake preferences from long-to short-chain fructans. These structural differences predict competitive outcomes *in vivo* on fructans of varying lengths, suggesting that glycan uptake mechanisms shape ecological niches in the gut and can inform fiber-based dietary interventions. Similar small lidless transporters exist across the Bacteroidota, expanding the paradigm of glycan utilization in this phylum beyond the canonical SusCD architecture.
