## Supplementary Tables for "Niche partitioning by resource size in the gut microbiome"

### Sheet: Table S1
Ingredient	Sucrose diet (S10534)	Inulin diet (S10533)
Casein	200	200
L-Cystine	3	3
Inulin	0	100
Glucose	329.486	579.486
Sucrose	0	350
Vitamin Mix (AIN-93)	10	10
Mineral Mix (AIN-93G)	35	35
Choline Bitartrate	2.5	2.5
Soybean Oil	70	70
tBHQ	0.014	0.014
Total	1000	1000
Table S1. Composition of rodent diets manufactured by Bio-Serv. All units are in grams.

### Sheet: Table S2
Strain name	Additional information/Genotype	Reference
Bacteroides caccae		ATCC 43185
Bacteroides dorei		DSMZ 17855; courtesy of Eric Martens
Bacteroides faecis	aa_0143_0089_f9	BIO-ML collection; courtesy of Ramnik J. Xavier and Hera Vlamakis
Bacteroides fragilis		NCTC 9343
Bacteroides ovatus		ATCC 8483
Bacteroides uniformis		ATCC 8492
Bacteroides vulgatus		ATCC 8482
Bacteroides vulgatus	∆ BVU_1662	This study
Bacteroides vulgatus	∆ BVU_1662 att::pNBU2_erm_BVU_1662	This study
Bacteroides ovatus	∆ BACOVA_04505	This study
Bacteroides ovatus	∆ BACOVA_04505 att1::pNBU2_erm_BACOVA_04505	This study
Bacteroides ovatus	∆ BACOVA_04505 att1::pNBU2_erm_BVU_1662	This study
Bacteroides ovatus	∆ BACOVA_04505 att1::pNBU2_erm_BACOVA_04505_BC3	This study
Bacteroides ovatus	∆ BACOVA_04505 att1::pNBU2_erm_BVU_1662_BC1	This study
Bacteroides ovatus	∆ BACOVA_04505_plugdomain	This study
Bacteroides ovatus	∆ BACOVA_04504	This study
Bacteroides ovatus	∆ BACOVA_04504 ∆ BACOVA_04505_plugdomain	This study
Bacteroides ovatus	att1::pNBU2_erm_BC3	This study
Bacteroides ovatus	∆ BACOVA_04505_plugdomain att1::pNBU2_erm_BC1	This study
Bacteroides ovatus	∆ BACOVA_04505 att1::pNBU2_erm_BC1	This study
Table S2. List of bacterial strains used in this study.

### Sheet: Table S3
Salts and Buffers	Concentration (g/L)		Vitamins and growth factors	Concentration (mg/L)		Minerals	Concentration (mg/L)
CaCl₂ 2H₂O	0.04		Biotin	6.02		FeSO₄ 7H₂O	4
MgSO₄ 7H₂O	0.4		Calcium Pantothenate	1.2		ZnSO₄ 7H₂O	5
KH₂PO₄	3		Folic acid	0.6		MnSO₄ H₂O	5
K₂HPO₄	6.48		Hemin	5		FeCl₃	3
(NH₄)₂HC₆H₅O₇	1.7		L-Ascorbic acid	500		H₃BO₃	0.75
NaCl	3		L-Glutathione	15		KI	0.14
KCH₃CO₂	0.9		Lipoic acid	1.05		CuSO₄	0.15
			Myo-Inositol	2		Na2MoO₄ 2H₂O	0.25
Aminoacids	Concentration (g/L)		NAD	2		NiCl2 6H₂O	0.25
L-Alanine	0.4		Niacin	0.9		CoCl2 6H₂O	0.24
L-Arginine HCL	0.87		p-Aminobenzoic acid	0.3		Na₂SeO₃	0.01
L-Asparagine	0.5		Pyridoxine HCl	5		Na₂WO₄ 2H₂O	0.1
L-Aspartic acid	0.05		Riboflavin	0.9
L-Cysteine	0.5		Thiamine HCl	0.6
L-Glutamine	0.6		Vitamin B12	0.005
L-Glutamic acid	0.6		Vitamin K	1
L-Glycine	0.3
L-Histidine	0.17
L-Isoleucine	0.24		Nucleotides	Concentration (mg/L)
L-Leucine	1		Adenine	11
L-Lysine HCL	0.5		Guanine	5.6
L-Methionine	0.125		Uracil	23
L-Phenylalanine	0.4		Xanthine	3.8
L-Proline	0.7
L-Serine	0.5
L-Threonine	0.5		Other	Concentration (g/L)
L-Trypthophan	0.2		EDTA	0.124
L-Tyrosine	0.2		Tween 80	0.5
L-Valine	0.7
Table S3. Composition of chemically defined minimal medium.

### Sheet: Table S4
Identifier	Sequence (5' to 3')	Primer use
SM36	CTTTCATGTCAGTCCTTTGG	Check plug deletion of BACOVA_04505
SM37	ACGATTATTGGCTTCATTGT
SM38	TGTAAGATTAGCATTATGAGAATAGAAAGCTGGATGTG	Amplify upstream plug BACOVA_04505 (1000bp) for Gibson into pSIE1
SM39	TTCCCCTCCACCGCGGTGGCCATAGGTAGAAGCATTGTTAC
SM40	TGTAAGATTAGCATTATGAGTTGACTACAACCAGTAGTTAAC	Amplify downstream plug BACOVA_04505 (1000bp) for Gibson into pSIE1
SM41	TTCCCCTCCACCGCGGTGGCCCACATAGCCACCGGCATAC
SM46	TGTAAGATTAGCATTATGAGAAAGACCGACTACCGGAG	Amplify upstream BACOVA_04505 (1000bp) for Gibson into pSIE1
SM47	GGATAAAAATTACATAATACTAAGCATTAGTTTGATGTTATTAAATTAAAAG
SM48	TTCCCCTCCACCGCGGTGGCTGGGTAAGAAAAATCCGTC	Reverse primer to amplify downstream BACOVA_04505 (1000bp) for Gibson into pSIE1
SM49	GACTGGATAGACAATAGAGC	Check insertions into pSIE1 vector
SM50	GGTTTAACGGTTGTGGAC
SM51	GCGTTCTATGCAACAAATG	Check BACOVA_04505 deletion
SM53	CATCACACCTACTGCAAAG
SM60	CCTTTGCACCGCTTTCAACG	Check att1 site B. ovatus
SM61	CTGTAAATCCGCCACTTCCAT
SM62	GGCTCTTTCTTCTGCCAGT	Check att2 site B. ovatus
SM63	GCTGGAAGAGTTCAAACG
SM64	CATGTTTCACGTACTAAGC	Check insertions into pNBU2 vector
SM65	GGCAAATGCCATGAACAAG
SM68	CGGCCGCTCTAGAACTAGTGATCGTTGATTTTTTCAGTTG	Amplify BACOVA_04505 with native promoter for Gibson into pNBU2
SM69	ACTGGAAGATAGGCAATTAGTTAAAAACCAAGTGATAGACC
SM70	CACAATATGAGCAACAAGGAATCC	pNBU2 universal reverse primer
SM71	ATGTCGCCAATTGTCACTTTCTCA	BC1 primer used for qPCR relative abundance quantification
SM73	GATTACGGCGTGATAGATTGGTGT	BC3 primer used for qPCR relative abundance quantification
SM74	TGTAAGATTAGCATTATGAGTTTCTTTGACAACCGTTTG	Amplify upstream BACOVA_04504 (1000bp) for Gibson into pSIE1
SM75	ATTTATACTACATAATGTTCTGTATTTAGGATAAAAATTAAAAAC
SM76	GAACATTATGTAGTATAAATTCCTTAAATATAAATATGATGAAAATAAAAAG	Amplify downstream BACOVA_04504 (1000bp) for Gibson into pSIE1
SM77	TTCCCCTCCACCGCGGTGGCATAAGCCCATTCACATGAC
SM78	CTTATGAGCAAACGGGAG	Check BACOVA_04504 deletion
SM79	GAATGTGGTAACATCGCC
SM80	GATCCACTAGTTCTAGAGCGGC	Linearization of pSIE1
SM81	GATGCTGAAGATCAGTTGGGTGCACGAGTGGGTTACATCGAAC
SM82	GTTCGATGTAACCCACTCGTGCACCCAACTGATCTTCAGCATC	Linearization of pSIE1/pNBU2
SM83	CTCATAATGCTAATCTTACACCGTCC
SM84	TGTAAGATTAGCATTATGAGTTGCTTCGTACCTCCTTAC	Amplify upstream BVU_1662 (1000bp) for Gibson into pSIE1
SM85	TCTTGAATCACATAGCATTAAATGTTTTTAGAAGTTTTTC
SM86	TAATGCTATGTGATTCAAGAGGGATTTAATTC	Amplify downstream BVU_1662 (1000bp) for Gibson into pSIE1
SM87	CGCTCTAGAACTAGTGGATCCATAATCCATTTCTGTTCGG
SM112	CAAACTGAAGGCTGAAGG	Check BVU_1662 deletion
SM113	GTGACTGACAAGAAACAG
SM115	CCGGGCTGCAGGAATTCGATATCAAGC	Linearization of pNBU2
SM116	CGCTCTAGAACTAGTGGATCATCGTTGATTTTTTCAGTTG	Amplify native promoter of BACOVA_04505 for insertion into pNBU2 with BVU_1662
SM117	TTTTGTTCATAATACTAAGCATTAGTTTGATGTTATTAAATTAAAAG
SM118	GCTTAGTATTATGAACAAAAATCAGCAAAAG	Amplify BVU_1662 for insertion into pNBU2 with native promoter of BACOVA_04505
SM119	ATCGAATTCCTGCAGCCCGGTCAGAATGTTATTTTCGCC
SM149	GAGACTACCATAGACGGAAC	Check att1 site B. vulgatus
SM150	CGGACTCCATTCACTGTA
SM151	CGAGGTCAGTGTCAGAAAATG	Check att2 site B. vulgatus
SM152	GATACATTCTCACTTGGCAGCA
SM164	GTCACTTTCTCAGGAACAGCATTTGTGC	Insertion of BC1 in pNBU2 vector with either BACOVA_04505 or BVU_1662 by site directed mutagenesis
SM165	AATTGGCGACATATCACTGGAAGATAGGC
SM166	GCATACCGACTAGGAACAGCATTTGTGC	Insertion of BC3 in pNBU2 vector with either BACOVA_04505 or BVU_1662 by site directed mutagenesis
SM167	GCCTTTATGGAGATCACTGGAAGATAGGC
SM168	CGCTCTAGAACTAGTGGATCGTTTAATGCTTTTTAATAGGGAG	Amplify BVU_1662 with native promoter for Gibson into pNBU2
Table S4. List of primers used in this study.
